# Structural and evolutionary determinants of Argonaute function

**DOI:** 10.1101/2024.10.10.617571

**Authors:** Arndt Wallmann, Mathew Van de Pette

## Abstract

Members of the Argonaute protein superfamily adopt functions ranging from host-defense to mediating elaborate and multi-component post-transcriptional and epigenetic systems of control. Despite this diversity of biological roles, the Argonaute structural fold is highly conserved throughout all domains of life. This raises questions about how Argonautes evolved to adapt to this increasing complexity of function, while conserving features that are broadly shared across the phylogenetic tree.

Integrating structural, sequence, phylogenetic data and disease-related mutational data, we compiled a comprehensive study of the Argonaute evolutionary trajectory. By comparing Argonaute proteins across a diverse set of lineages and extensive evolutionary timescale, we identified universal and clade-specific sequence signatures and intra-protein contact networks that underlie the Argonaute structural fold, nucleic acid interface and protein-protein binding sites. We analyze how these features are affected by disease-related mutations and are fundamentally altered in the case of the Argonaute-like Med13 protein. With this work we gain better insights into how Argonaute function diversified in eAgos by redrawing the emergence of conserved molecular features that are associated with new biological functions.
