## Supplementary material for "Structural and evolutionary determinants of Argonaute function": Supplementary Data 1.xlsx

### Sheet: Sheet1
PDB	uniprot	resolution	kingdom	species	state	mutation	mainchain	chain_guide	pos_guide	chain_target	pos_target	release_year	publication
4F1N	A7TMA9	3.19	Eukaryota	Vanderwaltozyma polyspora	gRNA	No	A,B	E,F	1-8			2012	Nakanishi K, Weinberg DE, Bartel DP, Patel DJ. Structure of yeast Argonaute with guide RNA. Nature. 2012;486(7403):368-374. Published 2012 Jun 20. doi:10.1038/nature11211
6OON	Q9HCK5	1.9	Eukaryota	Homo sapiens	gRNA	No	A	B	1-8,15,20-21			2019	Park MS, Araya-Secchi R, Brackbill JA, et al. Multidomain Convergence of Argonaute during RISC Assembly Correlates with the Formation of Internal Water Clusters. Mol Cell. 2019;75(4):725-740.e6. doi:10.1016/j.molcel.2019.06.011
4KRE	Q9UL18	1.7	Eukaryota	Homo sapiens	gRNA	No	A	R	1-9,19-20			2013	Faehnle CR, Elkayam E, Haase AD, Hannon GJ, Joshua-Tor L. The making of a slicer: activation of human Argonaute-1. Cell Rep. 2013;3(6):1901-1909. doi:10.1016/j.celrep.2013.05.033
4KRF	Q9UL18	1.75	Eukaryota	Homo sapiens	gRNA	No	A	R	1-10,21-22			2013	Faehnle CR, Elkayam E, Haase AD, Hannon GJ, Joshua-Tor L. The making of a slicer: activation of human Argonaute-1. Cell Rep. 2013;3(6):1901-1909. doi:10.1016/j.celrep.2013.05.033
4KXT	Q9UL18	2.29	Eukaryota	Homo sapiens	gRNA	No	A	B	1-8,20-21			2013	Nakanishi K, Ascano M, Gogakos T, et al. Eukaryote-specific insertion elements control human ARGONAUTE slicer activity. Cell Rep. 2013;3(6):1893-1900. doi:10.1016/j.celrep.2013.06.010
5W6V	Q9UL18	2.83	Eukaryota	Homo sapiens	gRNA	No	A	R	1-9,20			2017	Elkayam E, Faehnle CR, Morales M, Sun J, Li H, Joshua-Tor L. Multivalent Recruitment of Human Argonaute by GW182. Mol Cell. 2017;67(4):646-658.e3. doi:10.1016/j.molcel.2017.07.007
5VM9	Q9H9G7	3.28	Eukaryota	Homo sapiens	gRNA	No	A,C	B,D	1-10,19-21			2017	Park MS, Phan HD, Busch F, et al. Human Argonaute3 has slicer activity. Nucleic Acids Res. 2017;45(20):11867-11877. doi:10.1093/nar/gkx916
4OLA	Q9UKV8	2.3	Eukaryota	Homo sapiens	gRNA	Yes	A	B	1-8,21			2012	Schirle NT, MacRae IJ. The crystal structure of human Argonaute2. Science. 2012;336(6084):1037-1040. doi:10.1126/science.1221551
4OLB	Q9UKV8	2.9	Eukaryota	Homo sapiens	gRNA	Yes	A	B	1-8,21			2012	Schirle NT, MacRae IJ. The crystal structure of human Argonaute2. Science. 2012;336(6084):1037-1040. doi:10.1126/science.1221551
4W5N	Q9UKV8	2.9	Eukaryota	Homo sapiens	gRNA	Yes	A	B	1-7,12-21			2014	Schirle NT, Sheu-Gruttadauria J, MacRae IJ. Structural basis for microRNA targeting. Science. 2014;346(6209):608-613. doi:10.1126/science.1258040
4W5O	Q9UKV8	1.8	Eukaryota	Homo sapiens	gRNA_tRNA	Yes	A	B	1-17,20-21	D	1-9	2014	Schirle NT, Sheu-Gruttadauria J, MacRae IJ. Structural basis for microRNA targeting. Science. 2014;346(6209):608-613. doi:10.1126/science.1258040
4W5Q	Q9UKV8	3.1	Eukaryota	Homo sapiens	gRNA_tRNA	Yes	A	B	1-18	D	1-9	2014	Schirle NT, Sheu-Gruttadauria J, MacRae IJ. Structural basis for microRNA targeting. Science. 2014;346(6209):608-613. doi:10.1126/science.1258040
4W5R	Q9UKV8	2.5	Eukaryota	Homo sapiens	gRNA_tRNA	Yes	A	B	1-9,20-21	D	4-11	2014	Schirle NT, Sheu-Gruttadauria J, MacRae IJ. Structural basis for microRNA targeting. Science. 2014;346(6209):608-613. doi:10.1126/science.1258040
4W5T	Q9UKV8	2.5	Eukaryota	Homo sapiens	gRNA_tRNA	Yes	A	B	1-14,20-21	D	1-9	2014	Schirle NT, Sheu-Gruttadauria J, MacRae IJ. Structural basis for microRNA targeting. Science. 2014;346(6209):608-613. doi:10.1126/science.1258040
4F3T	Q9UKV8	2.25	Eukaryota	Homo sapiens	gRNA	No	A	R	1-10,17-20			2012	Elkayam E, Kuhn CD, Tocilj A, et al. The structure of human argonaute-2 in complex with miR-20a [published correction appears in Cell. 2012 Jul 6;150(1):233]. Cell. 2012;150(1):100-110. doi:10.1016/j.cell.2012.05.017
5JS1	Q9UKV8	2.5	Eukaryota	Homo sapiens	gRNA	Yes	A	B	1-9,21			2016	Schirle NT, Kinberger GA, Murray HF, Lima WF, Prakash TP, MacRae IJ. Structural Analysis of Human Argonaute-2 Bound to a Modified siRNA Guide. J Am Chem Soc. 2016;138(28):8694-8697. doi:10.1021/jacs.6b04454
5JS2	Q9UKV8	2.95	Eukaryota	Homo sapiens	gRNA	Yes	A	B	1-6			2016	Schirle NT, Kinberger GA, Murray HF, Lima WF, Prakash TP, MacRae IJ. Structural Analysis of Human Argonaute-2 Bound to a Modified siRNA Guide. J Am Chem Soc. 2016;138(28):8694-8697. doi:10.1021/jacs.6b04454
5KI6	Q9UKV8	2.15	Eukaryota	Homo sapiens	gRNA	Yes	A	B	1-8,20-21			2016	Suter SR, Sheu-Gruttadauria J, Schirle NT, et al. Structure-Guided Control of siRNA Off-Target Effects. J Am Chem Soc. 2016;138(28):8667-8669. doi:10.1021/jacs.6b06137
5WEA	Q9UKV8	3.12	Eukaryota	Homo sapiens	gRNA	Yes	A	B	1-8			2018	Klum SM, Chandradoss SD, Schirle NT, Joo C, MacRae IJ. Helix-7 in Argonaute2 shapes the microRNA seed region for rapid target recognition. EMBO J. 2018;37(1):75-88. doi:10.15252/embj.201796474
6N4O	Q9UKV8	2.9	Eukaryota	Homo sapiens	gRNA_tRNA	Yes	A	C	1-9,11-18,20-21	D	1-5,9-16	2019	Sheu-Gruttadauria J, Xiao Y, Gebert LF, MacRae IJ. Beyond the seed: structural basis for supplementary microRNA targeting by human Argonaute2. EMBO J. 2019;38(13):e101153. doi:10.15252/embj.2018101153
6NIT	Q9UKV8	3.8	Eukaryota	Homo sapiens	gRNA_tRNA	Yes	A,B	C,D	1-8,12-20	E,F	2-9,11, 13-23	2019	Sheu-Gruttadauria J, Pawlica P, Klum SM, et al. Structural Basis for Target-Directed MicroRNA Degradation. Mol Cell. 2019;75(6):1243-1255.e7. doi:10.1016/j.molcel.2019.06.019
6MFR	Q9UKV8	3.6	Eukaryota	Homo sapiens	gRNA_tRNA	Yes	A,B	C,D	1-20	E,F	2-23	2019	Sheu-Gruttadauria J, Pawlica P, Klum SM, et al. Structural Basis for Target-Directed MicroRNA Degradation. Mol Cell. 2019;75(6):1243-1255.e7. doi:10.1016/j.molcel.2019.06.019
6MDZ	Q9UKV8	3.4	Eukaryota	Homo sapiens	gRNA_tRNA	Yes	A,B	C,D	1-20	E,F	1-23	2019	Sheu-Gruttadauria J, Pawlica P, Klum SM, et al. Structural Basis for Target-Directed MicroRNA Degradation. Mol Cell. 2019;75(6):1243-1255.e7. doi:10.1016/j.molcel.2019.06.019
6MFN	Q9UKV8	2.5	Eukaryota	Homo sapiens	gRNA_tRNA	Yes	A	C	1-8	E	13-19,21-22	2019	Sheu-Gruttadauria J, Pawlica P, Klum SM, et al. Structural Basis for Target-Directed MicroRNA Degradation. Mol Cell. 2019;75(6):1243-1255.e7. doi:10.1016/j.molcel.2019.06.019
4Z4F	Q9UKV8	2.8	Eukaryota	Homo sapiens	gRNA_tRNA	Yes	A	B	1-16,20-21	D	1-9	2015	Schirle NT, Sheu-Gruttadauria J, Chandradoss SD, Joo C, MacRae IJ. Water-mediated recognition of t1-adenosine anchors Argonaute2 to microRNA targets. Elife. 2015;4:e07646. Published 2015 Sep 11. doi:10.7554/eLife.07646
4Z4G	Q9UKV8	2.7	Eukaryota	Homo sapiens	gRNA_tRNA	Yes	A	B	1-17,20-21	D	1-9	2015	Schirle NT, Sheu-Gruttadauria J, Chandradoss SD, Joo C, MacRae IJ. Water-mediated recognition of t1-adenosine anchors Argonaute2 to microRNA targets. Elife. 2015;4:e07646. Published 2015 Sep 11. doi:10.7554/eLife.07646
4Z4E	Q9UKV8	1.8	Eukaryota	Homo sapiens	gRNA_tRNA	Yes	A	B	1-17,21	D	1-8	2015	Schirle NT, Sheu-Gruttadauria J, Chandradoss SD, Joo C, MacRae IJ. Water-mediated recognition of t1-adenosine anchors Argonaute2 to microRNA targets. Elife. 2015;4:e07646. Published 2015 Sep 11. doi:10.7554/eLife.07646
4Z4D	Q9UKV8	1.6	Eukaryota	Homo sapiens	gRNA_tRNA	Yes	A	B	1-18,20-21	D	1-9	2015	Schirle NT, Sheu-Gruttadauria J, Chandradoss SD, Joo C, MacRae IJ. Water-mediated recognition of t1-adenosine anchors Argonaute2 to microRNA targets. Elife. 2015;4:e07646. Published 2015 Sep 11. doi:10.7554/eLife.07646
4Z4I	Q9UKV8	2.8	Eukaryota	Homo sapiens	gRNA_tRNA	Yes	A	B	1-17,20-21	D	1-8	2015	Schirle NT, Sheu-Gruttadauria J, Chandradoss SD, Joo C, MacRae IJ. Water-mediated recognition of t1-adenosine anchors Argonaute2 to microRNA targets. Elife. 2015;4:e07646. Published 2015 Sep 11. doi:10.7554/eLife.07646
4Z4H	Q9UKV8	2.5	Eukaryota	Homo sapiens	gRNA_tRNA	Yes	A	B	1-17,20-21	D	1-8	2015	Schirle NT, Sheu-Gruttadauria J, Chandradoss SD, Joo C, MacRae IJ. Water-mediated recognition of t1-adenosine anchors Argonaute2 to microRNA targets. Elife. 2015;4:e07646. Published 2015 Sep 11. doi:10.7554/eLife.07646
4Z4C	Q9UKV8	2.3	Eukaryota	Homo sapiens	gRNA_tRNA	Yes	A	B	1-17,21	D	1-9	2015	Schirle NT, Sheu-Gruttadauria J, Chandradoss SD, Joo C, MacRae IJ. Water-mediated recognition of t1-adenosine anchors Argonaute2 to microRNA targets. Elife. 2015;4:e07646. Published 2015 Sep 11. doi:10.7554/eLife.07646
6CBD	Q9UKV8	2.2	Eukaryota	Homo sapiens	gRNA_tRNA	Yes	A	B	1-17,21	C	1-9	2018	Sheu-Gruttadauria J, MacRae IJ. Phase Transitions in the Assembly and Function of Human miRISC. Cell. 2018;173(4):946-957.e16. doi:10.1016/j.cell.2018.02.051
5T7B	Q9UKV8	2.53	Eukaryota	Homo sapiens	gRNA	Yes	A	R	1-10,21			2016	Elkayam E, Parmar R, Brown CR, et al. siRNA carrying an (E)-vinylphosphonate moiety at the 5΄ end of the guide strand augments gene silencing by enhanced binding to human Argonaute-2. Nucleic Acids Res. 2017;45(8):5008. doi:10.1093/nar/gkw1298
7KI3	Q9UKV8	3	Eukaryota	Homo sapiens	gRNA_tRNA	Yes	A,D	B,E	1-17,22-23	C,F	1-29	2021	Gebert LFR, Law M, MacRae IJ. A structured RNA motif locks Argonaute2:miR-122 onto the 5' end of the HCV genome. Nat Commun. 2021;12(1):6836. Published 2021 Nov 25. doi:10.1038/s41467-021-27177-9
5GUH	A8D8P8	2.4	Eukaryota	Bombyx mori	gRNA	No	A	B	1-5,26-28			2016	Matsumoto N, Nishimasu H, Sakakibara K, et al. Crystal Structure of Silkworm PIWI-Clade Argonaute Siwi Bound to piRNA. Cell. 2016;167(2):484-497.e9. doi:10.1016/j.cell.2016.09.002
6KR6	Q9VKM1	2.9	Eukaryota	Drosophila melanogaster	gRNA	No	A	B	1-5			2020	Yamaguchi S, Oe A, Nishida KM, et al. Crystal structure of Drosophila Piwi. Nat Commun. 2020;11(1):858. Published 2020 Feb 12. doi:10.1038/s41467-020-14687-1
7KX7	D5MRY8	3.8	Eukaryota	Ephydatia fluviatilis	gRNA	No	A	B	1-4,23-24			2021	Anzelon TA, Chowdhury S, Hughes SM, Xiao Y, Lander GC, MacRae IJ. Structural basis for piRNA targeting. Nature. 2021;597(7875):285-289. doi:10.1038/s41586-021-03856-x
7KX9	D5MRY8	3.5	Eukaryota	Ephydatia fluviatilis	gRNA_tRNA	No	A	B	1-23	C	8-23	2021	Anzelon TA, Chowdhury S, Hughes SM, Xiao Y, Lander GC, MacRae IJ. Structural basis for piRNA targeting. Nature. 2021;597(7875):285-289. doi:10.1038/s41586-021-03856-x
7SWF	Q9XGW1	3.79	Eukaryota	Arabidopsis thaliana	gRNA_tRNA	Yes	A	B	1-17	D	6-22	2022	Xiao Y, MacRae IJ. The molecular mechanism of microRNA duplex selectivity of Arabidopsis ARGONAUTE10. Nucleic Acids Res. 2022;50(17):10041-10052. doi:10.1093/nar/gkac571
3DLB	Q746M7	2.7	Bacteria	Thermus thermophilus	gDNA	No	A,B	X,Y	6-10			2008	Wang Y, Sheng G, Juranek S, Tuschl T, Patel DJ. Structure of the guide-strand-containing argonaute silencing complex. Nature. 2008;456(7219):209-213. doi:10.1038/nature07315
3DLH	Q746M7	3	Bacteria	Thermus thermophilus	gDNA	No	A,B	X,Y	1-11,18-21			2008	Wang Y, Sheng G, Juranek S, Tuschl T, Patel DJ. Structure of the guide-strand-containing argonaute silencing complex. Nature. 2008;456(7219):209-213. doi:10.1038/nature07315
3F73	Q746M7	3	Bacteria	Thermus thermophilus	gDNA_tRNA	No	A,B	C,X	1-11,19-21	H,Y	8-19	2008	Wang Y, Juranek S, Li H, Sheng G, Tuschl T, Patel DJ. Structure of an argonaute silencing complex with a seed-containing guide DNA and target RNA duplex. Nature. 2008;456(7224):921-926. doi:10.1038/nature07666
3HXM	Q746M7	3.1	Bacteria	Thermus thermophilus	gDNA_tRNA	No	A	C	1-10,20-21	Y	11-19	2009	Wang Y, Juranek S, Li H, et al. Nucleation, propagation and cleavage of target RNAs in Ago silencing complexes. Nature. 2009;461(7265):754-761. doi:10.1038/nature08434
3HVR	Q746M7	3.21	Bacteria	Thermus thermophilus	gDNA_tRNA	No	A,B	C,M	1-16	D,N	8-19	2009	Wang Y, Juranek S, Li H, et al. Nucleation, propagation and cleavage of target RNAs in Ago silencing complexes. Nature. 2009;461(7265):754-761. doi:10.1038/nature08434
3HM9	Q746M7	3.3	Bacteria	Thermus thermophilus	gDNA_tRNA	No	A	X	1-16	Y	6-18	2009	Wang Y, Juranek S, Li H, et al. Nucleation, propagation and cleavage of target RNAs in Ago silencing complexes. Nature. 2009;461(7265):754-761. doi:10.1038/nature08434
3HK2	Q746M7	2.8	Bacteria	Thermus thermophilus	gDNA_tRNA	Yes	A,B	C,E	1-16	D,F	4-18	2009	Wang Y, Juranek S, Li H, et al. Nucleation, propagation and cleavage of target RNAs in Ago silencing complexes. Nature. 2009;461(7265):754-761. doi:10.1038/nature08434
3HJF	Q746M7	3.06	Bacteria	Thermus thermophilus	gDNA_tRNA	Yes	A	X	1-16	Y	5-19	2009	Wang Y, Juranek S, Li H, et al. Nucleation, propagation and cleavage of target RNAs in Ago silencing complexes. Nature. 2009;461(7265):754-761. doi:10.1038/nature08434
3HO1	Q746M7	2.6	Bacteria	Thermus thermophilus	gDNA_tRNA	Yes	A	X	1-12,20-21	Y	1-12	2009	Wang Y, Juranek S, Li H, et al. Nucleation, propagation and cleavage of target RNAs in Ago silencing complexes. Nature. 2009;461(7265):754-761. doi:10.1038/nature08434
4NCA	Q746M7	2.49	Bacteria	Thermus thermophilus	gDNA_tDNA	No	A,B	C,E	1-16	G+D,H+F	1-6,10-19	2014	Sheng G, Zhao H, Wang J, et al. Structure-based cleavage mechanism of Thermus thermophilus Argonaute DNA guide strand-mediated DNA target cleavage. Proc Natl Acad Sci U S A. 2014;111(2):652-657. doi:10.1073/pnas.1321032111
4NCB	Q746M7	2.19	Bacteria	Thermus thermophilus	gDNA_tDNA	No	A,B	C,E	1-16	D,H+F	5-19	2014	Sheng G, Zhao H, Wang J, et al. Structure-based cleavage mechanism of Thermus thermophilus Argonaute DNA guide strand-mediated DNA target cleavage. Proc Natl Acad Sci U S A. 2014;111(2):652-657. doi:10.1073/pnas.1321032111
4N41	Q746M7	2.25	Bacteria	Thermus thermophilus	gDNA_tDNA	No	A,B	C,E	1-13,20-21	D,F	3-15	2014	Sheng G, Zhao H, Wang J, et al. Structure-based cleavage mechanism of Thermus thermophilus Argonaute DNA guide strand-mediated DNA target cleavage. Proc Natl Acad Sci U S A. 2014;111(2):652-657. doi:10.1073/pnas.1321032111
4N47	Q746M7	2.82	Bacteria	Thermus thermophilus	gDNA_tDNA	No	A	C	1-12,20-21	D	1-12	2014	Sheng G, Zhao H, Wang J, et al. Structure-based cleavage mechanism of Thermus thermophilus Argonaute DNA guide strand-mediated DNA target cleavage. Proc Natl Acad Sci U S A. 2014;111(2):652-657. doi:10.1073/pnas.1321032111
4N76	Q746M7	2.89	Bacteria	Thermus thermophilus	gDNA_tDNA	No	A,B	C,E	1-10	D,F	10-19	2014	Sheng G, Zhao H, Wang J, et al. Structure-based cleavage mechanism of Thermus thermophilus Argonaute DNA guide strand-mediated DNA target cleavage. Proc Natl Acad Sci U S A. 2014;111(2):652-657. doi:10.1073/pnas.1321032111
4KPY	Q746M7	2.41	Bacteria	Thermus thermophilus	gDNA_tDNA	No	A,B	C,E	1-16	N+D,M+F	4-9,10-19	2014	Sheng G, Zhao H, Wang J, et al. Structure-based cleavage mechanism of Thermus thermophilus Argonaute DNA guide strand-mediated DNA target cleavage. Proc Natl Acad Sci U S A. 2014;111(2):652-657. doi:10.1073/pnas.1321032111
5XPG	Q746M7	2.8	Bacteria	Thermus thermophilus	gDNA_tRNA	Yes	A	C	1-21	G	4-19	2017	Sheng G, Gogakos T, Wang J, et al. Structure/cleavage-based insights into helical perturbations at bulge sites within T. thermophilus Argonaute silencing complexes. Nucleic Acids Res. 2017;45(15):9149-9163. doi:10.1093/nar/gkx547
5XPA	Q746M7	2.9	Bacteria	Thermus thermophilus	gDNA_tRNA	Yes	A	C	1-21	D	2-19	2017	Sheng G, Gogakos T, Wang J, et al. Structure/cleavage-based insights into helical perturbations at bulge sites within T. thermophilus Argonaute silencing complexes. Nucleic Acids Res. 2017;45(15):9149-9163. doi:10.1093/nar/gkx547
5XOU	Q746M7	2.63	Bacteria	Thermus thermophilus	gDNA_tDNA	Yes	A,B	C,E	1-16	D,F	4-19	2017	Sheng G, Gogakos T, Wang J, et al. Structure/cleavage-based insights into helical perturbations at bulge sites within T. thermophilus Argonaute silencing complexes. Nucleic Acids Res. 2017;45(15):9149-9163. doi:10.1093/nar/gkx547
5XOW	Q746M7	2.9	Bacteria	Thermus thermophilus	gDNA_tRNA	Yes	A	C	1-21	G	3-19	2017	Sheng G, Gogakos T, Wang J, et al. Structure/cleavage-based insights into helical perturbations at bulge sites within T. thermophilus Argonaute silencing complexes. Nucleic Acids Res. 2017;45(15):9149-9163. doi:10.1093/nar/gkx547
5XP8	Q746M7	3.1	Bacteria	Thermus thermophilus	gDNA_tDNA	No	A	E+C	1-17,19-21	F	4-18	2017	Sheng G, Gogakos T, Wang J, et al. Structure/cleavage-based insights into helical perturbations at bulge sites within T. thermophilus Argonaute silencing complexes. Nucleic Acids Res. 2017;45(15):9149-9163. doi:10.1093/nar/gkx547
5XQ2	Q746M7	3.33	Bacteria	Thermus thermophilus	gDNA_tDNA	Yes	A,B	X+C,E+D	1-17,19-21	Y,F	4-19	2017	Sheng G, Gogakos T, Wang J, et al. Structure/cleavage-based insights into helical perturbations at bulge sites within T. thermophilus Argonaute silencing complexes. Nucleic Acids Res. 2017;45(15):9149-9163. doi:10.1093/nar/gkx547
6QZK	NA	3.55	Bacteria	Clostridium butyricum	gDNA_tDNA	No	A	B	1-16	C	(-18)-(-1)	2019	Hegge JW, Swarts DC, Chandradoss SD, et al. DNA-guided DNA cleavage at moderate temperatures by Clostridium butyricum Argonaute. Nucleic Acids Res. 2019;47(11):5809-5821. doi:10.1093/nar/gkz306
5AWH	A4WYU7	2	Bacteria	Rhodobacter sphaeroides	gRNA_tDNA	No	A,B	C,E	1-18	D,F	1-18	2016	Miyoshi T, Ito K, Murakami R, Uchiumi T. Structural basis for the recognition of guide RNA and target DNA heteroduplex by Argonaute. Nat Commun. 2016;7:11846. Published 2016 Jun 21. doi:10.1038/ncomms11846
6D8F	A4WYU7	2.15	Bacteria	Rhodobacter sphaeroides	gRNA_tDNA	No	A,F	C,H	1-18	G,J	(-14)-7	2018	Liu Y, Esyunina D, Olovnikov I, et al. Accommodation of Helical Imperfections in Rhodobacter sphaeroides Argonaute Ternary Complexes with Guide RNA and Target DNA. Cell Rep. 2018;24(2):453-462. doi:10.1016/j.celrep.2018.06.021
6D8A	A4WYU7	2.25	Bacteria	Rhodobacter sphaeroides	gRNA_tDNA	No	A,F	C,H	1-18	G,J	(-14)-7	2018	Liu Y, Esyunina D, Olovnikov I, et al. Accommodation of Helical Imperfections in Rhodobacter sphaeroides Argonaute Ternary Complexes with Guide RNA and Target DNA. Cell Rep. 2018;24(2):453-462. doi:10.1016/j.celrep.2018.06.021
6D95	A4WYU7	1.85	Bacteria	Rhodobacter sphaeroides	gRNA_tDNA	No	A,F	B,H	1-18	C,J	(-15)-5	2018	Liu Y, Esyunina D, Olovnikov I, et al. Accommodation of Helical Imperfections in Rhodobacter sphaeroides Argonaute Ternary Complexes with Guide RNA and Target DNA. Cell Rep. 2018;24(2):453-462. doi:10.1016/j.celrep.2018.06.021
6D92	A4WYU7	1.81	Bacteria	Rhodobacter sphaeroides	gRNA_tDNA	No	A,F	C,H	1-18	G,J	(-13)-5	2018	Liu Y, Esyunina D, Olovnikov I, et al. Accommodation of Helical Imperfections in Rhodobacter sphaeroides Argonaute Ternary Complexes with Guide RNA and Target DNA. Cell Rep. 2018;24(2):453-462. doi:10.1016/j.celrep.2018.06.021
6D8P	A4WYU7	2.1	Bacteria	Rhodobacter sphaeroides	gRNA_tDNA	No	A,B	E,C	1-18	J,G	(-13)-5	2018	Liu Y, Esyunina D, Olovnikov I, et al. Accommodation of Helical Imperfections in Rhodobacter sphaeroides Argonaute Ternary Complexes with Guide RNA and Target DNA. Cell Rep. 2018;24(2):453-462. doi:10.1016/j.celrep.2018.06.021
6D9L	A4WYU7	2.6	Bacteria	Rhodobacter sphaeroides	gRNA_tDNA	No	A,F	C,H	1-18	G,J	(-13)-5	2018	Liu Y, Esyunina D, Olovnikov I, et al. Accommodation of Helical Imperfections in Rhodobacter sphaeroides Argonaute Ternary Complexes with Guide RNA and Target DNA. Cell Rep. 2018;24(2):453-462. doi:10.1016/j.celrep.2018.06.021
6D9K	A4WYU7	2	Bacteria	Rhodobacter sphaeroides	gRNA_tDNA	No	A,F	C,H	1-18	G,J	(-13)-5	2018	Liu Y, Esyunina D, Olovnikov I, et al. Accommodation of Helical Imperfections in Rhodobacter sphaeroides Argonaute Ternary Complexes with Guide RNA and Target DNA. Cell Rep. 2018;24(2):453-462. doi:10.1016/j.celrep.2018.06.021
5I4A	H2J4R4	1.95	Bacteria	Marinitoga piezophila	gRNA	No	A,C	B,D	1-11,20-21			2016	Kaya E, Doxzen KW, Knoll KR, et al. A bacterial Argonaute with noncanonical guide RNA specificity. Proc Natl Acad Sci U S A. 2016;113(15):4057-4062. doi:10.1073/pnas.1524385113
5UX0	H2J4R4	3.2	Bacteria	Marinitoga piezophila	gRNA_tDNA	Yes	A,D	B,E	1-18	C,F	6-21	2017	Doxzen KW, Doudna JA. DNA recognition by an RNA-guided bacterial Argonaute. PLoS One. 2017;12(5):e0177097. Published 2017 May 17. doi:10.1371/journal.pone.0177097
1YVU	O67434	2.9	Bacteria	Aquifex aeolicus	gRNA	No	A					2005	Yuan YR, Pei Y, Ma JB, et al. Crystal structure of A. aeolicus argonaute, a site-specific DNA-guided endoribonuclease, provides insights into RISC-mediated mRNA cleavage. Mol Cell. 2005;19(3):405-419. doi:10.1016/j.molcel.2005.07.011
2F8T	O67434	3.1	Bacteria	Aquifex aeolicus	apo	No	A,B					2006	Yuan YR, Pei Y, Chen HY, Tuschl T, Patel DJ. A potential protein-RNA recognition event along the RISC-loading pathway from the structure of A. aeolicus Argonaute with externally bound siRNA. Structure. 2006;14(10):1557-1565. doi:10.1016/j.str.2006.08.009
2F8S	O67434	3	Bacteria	Aquifex aeolicus	apo	No	A,B					2006	Yuan YR, Pei Y, Chen HY, Tuschl T, Patel DJ. A potential protein-RNA recognition event along the RISC-loading pathway from the structure of A. aeolicus Argonaute with externally bound siRNA. Structure. 2006;14(10):1557-1565. doi:10.1016/j.str.2006.08.009
2NUB	O67434	3.2	Bacteria	Aquifex aeolicus	apo	No	A					2007	Rashid UJ, Paterok D, Koglin A, Gohlke H, Piehler J, Chen JC. Structure of Aquifex aeolicus argonaute highlights conformational flexibility of the PAZ domain as a potential regulator of RNA-induced silencing complex function. J Biol Chem. 2007;282(18):13824-13832. doi:10.1074/jbc.M608619200
7R8K	A0A2M8J4C7	3.28	Bacteria	Pseudooceanicola lipolyticus	apo	No	A					2022	Lisitskaya L, Shin Y, Agapov A, et al. Programmable RNA targeting by bacterial Argonaute nucleases with unconventional guide binding and cleavage specificity [published correction appears in Nat Commun. 2022 Aug 17;13(1):4839. doi: 10.1038/s41467-022-32616-2]. Nat Commun. 2022;13(1):4624. Published 2022 Aug 8. doi:10.1038/s41467-022-32079-5
7R8J	A0A2M8J4C7	2.7	Bacteria	Pseudooceanicola lipolyticus	gDNA	No	A	T	1-8,14-18			2022	Lisitskaya L, Shin Y, Agapov A, et al. Programmable RNA targeting by bacterial Argonaute nucleases with unconventional guide binding and cleavage specificity [published correction appears in Nat Commun. 2022 Aug 17;13(1):4839. doi: 10.1038/s41467-022-32616-2]. Nat Commun. 2022;13(1):4624. Published 2022 Aug 8. doi:10.1038/s41467-022-32079-5
7R8H	A0A2M8J4C7	2.54	Bacteria	Pseudooceanicola lipolyticus	gDNA	No	A	T	1-18			2022	Lisitskaya L, Shin Y, Agapov A, et al. Programmable RNA targeting by bacterial Argonaute nucleases with unconventional guide binding and cleavage specificity [published correction appears in Nat Commun. 2022 Aug 17;13(1):4839. doi: 10.1038/s41467-022-32616-2]. Nat Commun. 2022;13(1):4624. Published 2022 Aug 8. doi:10.1038/s41467-022-32079-5
7R8G	A0A2M8J4C7	2.5	Bacteria	Pseudooceanicola lipolyticus	gDNA	No	A	T	2-10,13-18			2022	Lisitskaya L, Shin Y, Agapov A, et al. Programmable RNA targeting by bacterial Argonaute nucleases with unconventional guide binding and cleavage specificity [published correction appears in Nat Commun. 2022 Aug 17;13(1):4839. doi: 10.1038/s41467-022-32616-2]. Nat Commun. 2022;13(1):4624. Published 2022 Aug 8. doi:10.1038/s41467-022-32079-5
7R8F	A0A2M8J4C7	3.16	Bacteria	Pseudooceanicola lipolyticus	apo	No	A					2022	Lisitskaya L, Shin Y, Agapov A, et al. Programmable RNA targeting by bacterial Argonaute nucleases with unconventional guide binding and cleavage specificity [published correction appears in Nat Commun. 2022 Aug 17;13(1):4839. doi: 10.1038/s41467-022-32616-2]. Nat Commun. 2022;13(1):4624. Published 2022 Aug 8. doi:10.1038/s41467-022-32079-5
5G5S	Q58717	2.29	Archaea	Methanocaldococcus jannaschii	apo	No	A					2017	Willkomm S, Oellig CA, Zander A, et al. Structural and mechanistic insights into an archaeal DNA-guided Argonaute protein. Nat Microbiol. 2017;2:17035. Published 2017 Mar 20. doi:10.1038/nmicrobiol.2017.35
5G5T	Q58717	2.85	Archaea	Methanocaldococcus jannaschii	gDNA	No	A	D	1-8,19-21			2017	Willkomm S, Oellig CA, Zander A, et al. Structural and mechanistic insights into an archaeal DNA-guided Argonaute protein. Nat Microbiol. 2017;2:17035. Published 2017 Mar 20. doi:10.1038/nmicrobiol.2017.35
1U04	Q8U3D2	2.25	Archaea	Pyrococcus furiosus	apo	Yes	A					2004	Song JJ, Smith SK, Hannon GJ, Joshua-Tor L. Crystal structure of Argonaute and its implications for RISC slicer activity. Science. 2004;305(5689):1434-1437. doi:10.1126/science.1102514
1Z26	Q8U3D2	2.5	Archaea	Pyrococcus furiosus	apo	Yes	A					2005	Rivas FV, Tolia NH, Song JJ, et al. Purified Argonaute2 and an siRNA form recombinant human RISC. Nat Struct Mol Biol. 2005;12(4):340-349. doi:10.1038/nsmb918
1Z25	Q8U3D2	2.7	Archaea	Pyrococcus furiosus	apo	Yes	A					2005	Rivas FV, Tolia NH, Song JJ, et al. Purified Argonaute2 and an siRNA form recombinant human RISC. Nat Struct Mol Biol. 2005;12(4):340-349. doi:10.1038/nsmb918
