## Supplementary material for "Structural and evolutionary determinants of Argonaute function": Supplementary Data 3.csv

topology_position	consensus_seq	signature
C.H1.12	L	universal
C.H1.8	F	universal
C.H10.1	P	universal
C.H10.10	V	universal
C.H10.11	A	universal
C.H10.6	Y	universal
C.H10.7	A	universal
C.H3.3	Y	universal
C.H3.6	I	universal
C.H3.7	K	universal
C.H4.4	V	universal
C.H5.12	I	universal
C.H5.15	K	universal
C.H5.16	L	universal
C.H5.7	N	universal
C.H5.8	V	universal
C.H7.13	F	universal
C.H7.2	L	universal
C.H7.6	L	universal
C.H8.13	I	universal
C.H9.10	Y	universal
C.H9.12	L	universal
C.H9.3	D	universal
C.H9.5	L	universal
C.L1.4	P	universal
C.L11.1	G	universal
C.L11.2	G	universal
C.L16.5	E	universal
C.L18.1	D	universal
C.L18.2	G	universal
C.L2.1	F	universal
C.L20.1	K	universal
C.L20.6	R	universal
C.L21.16	G	universal
C.L23.10	R	universal
C.L23.11	P	universal
C.L23.7	G	universal
C.L23.8	T	universal
C.L28.4	F	universal
C.L3.9	L	universal
C.L8.1	P	universal
C.L9.3	G	universal
C.L9.4	I	universal
C.S1.1	L	universal
C.S10.8	Q	universal
C.S11.1	R	universal
C.S11.2	I	universal
C.S11.3	I	universal
C.S11.6	R	universal
C.S12.5	V	universal
C.S12.7	V	universal
C.S13.2	F	universal
C.S14.3	V	universal
C.S15.1	D	universal
C.S15.4	L	universal
C.S16.5	V	universal
C.S3.3	V	universal
C.S3.4	I	universal
C.S5.3	L	universal
C.S5.6	L	universal
C.S6.3	Q	universal
C.S6.5	V	universal
C.S7.2	L	universal
C.S8.4	I	universal
C.S8.5	G	universal
C.S8.7	D	universal
C.S8.8	V	universal
C.S9.3	A	universal
N.H3.12	L	universal
N.H4.2	L	universal
N.H4.4	E	universal
N.H5.12	L	universal
N.H6.4	Y	universal
N.H8.5	R	universal
N.H8.9	I	universal
N.L16.1	G	universal
N.L2.1	N	universal
N.L25.2	I	universal
N.L7.4	L	universal
N.S11.11	V	universal
N.S11.3	V	universal
N.S11.7	F	universal
N.S12.3	L	universal
N.S12.5	I	universal
N.S12.6	D	universal
N.S13.2	V	universal
N.S14.4	V	universal
N.S17.3	L	universal
N.S19.1	C	universal
N.S2.2	F	universal
N.S2.4	V	universal
N.S20.2	I	universal
N.S3.5	Y	universal
N.S5.2	L	universal
N.S9.2	F	universal
C.H10.2	I	pAGO
C.H10.3	T	pAGO
C.H10.4	I	pAGO
C.H10.8	D	pAGO
C.H2.6	I	pAGO
C.H3.10	L	pAGO
C.H4.3	T	pAGO
C.H5.14	A	pAGO
C.H5.5	L	pAGO
C.H7.10	I	pAGO
C.H8.5	E	pAGO
C.H9.1	D	pAGO
C.H9.13	S	pAGO
C.H9.2	L	pAGO
C.H9.9	V	pAGO
C.L11.4	P	pAGO
C.L11.5	W	pAGO
C.L15.4	D	pAGO
C.L15.5	G	pAGO
C.L21.13	P	pAGO
C.L22.2	L	pAGO
C.L23.1	T	pAGO
C.L23.9	P	pAGO
C.L25.11	R	pAGO
C.L25.12	L	pAGO
C.L25.2	L	pAGO
C.L25.6	S	pAGO
C.L27.2	L	pAGO
C.L28.3	W	pAGO
C.L28.5	L	pAGO
C.L3.13	G	pAGO
C.L3.15	Y	pAGO
C.L3.8	G	pAGO
C.L5.2	L	pAGO
C.L7.4	D	pAGO
C.S10.1	L	pAGO
C.S11.5	H	pAGO
C.S12.2	F	pAGO
C.S12.6	E	pAGO
C.S13.1	L	pAGO
C.S15.3	L	pAGO
C.S16.1	L	pAGO
C.S5.4	V	pAGO
C.S8.1	D	pAGO
C.S8.2	L	pAGO
C.S8.6	L	pAGO
N.H4.1	T	pAGO
N.H7.8	I	pAGO
N.H8.16	L	pAGO
N.S1.7	L	pAGO
N.S14.7	I	pAGO
C.H10.3	P	eAGO
C.H10.8	H	eAGO
C.H4.2	K	eAGO
C.H4.6	K	eAGO
C.H5.10	L	eAGO
C.H5.13	N	eAGO
C.H5.6	S	eAGO
C.H7.10	L	eAGO
C.H8.1	Q	eAGO
C.H8.10	L	eAGO
C.H8.14	R	eAGO
C.H8.20	L	eAGO
C.H8.5	V	eAGO
C.H8.9	E	eAGO
C.H9.13	C	eAGO
C.H9.6	Q	eAGO
C.H9.8	L	eAGO
C.H9.9	T	eAGO
C.L1.1	L	eAGO
C.L14.1	H	eAGO
C.L15.7	R	eAGO
C.L17.3	P	eAGO
C.L18.3	V	eAGO
C.L18.5	E	eAGO
C.L18.6	G	eAGO
C.L19.3	Y	eAGO
C.L19.5	P	eAGO
C.L20.2	R	eAGO
C.L20.5	T	eAGO
C.L21.12	N	eAGO
C.L22.1	D	eAGO
C.L22.10	F	eAGO
C.L22.4	I	eAGO
C.L22.5	T	eAGO
C.L22.7	P	eAGO
C.L23.1	S	eAGO
C.L23.6	Q	eAGO
C.L25.1	H	eAGO
C.L25.10	V	eAGO
C.L25.12	I	eAGO
C.L25.3	Y	eAGO
C.L25.9	S	eAGO
C.L28.2	M	eAGO
C.L28.3	Y	eAGO
C.L3.20	I	eAGO
C.L5.1	G	eAGO
C.L5.4	I	eAGO
C.L7.4	Q	eAGO
C.S10.1	Y	eAGO
C.S10.3	A	eAGO
C.S10.5	V	eAGO
C.S11.5	Y	eAGO
C.S12.2	I	eAGO
C.S12.6	V	eAGO
C.S14.1	T	eAGO
C.S15.2	F	eAGO
C.S15.3	Y	eAGO
C.S16.2	H	eAGO
C.S16.3	Y	eAGO
C.S16.6	L	eAGO
C.S16.8	D	eAGO
C.S3.1	W	eAGO
C.S5.1	L	eAGO
C.S5.2	V	eAGO
C.S5.5	I	eAGO
C.S6.2	T	eAGO
C.S8.2	I	eAGO
C.S9.1	S	eAGO
C.S9.2	I	eAGO
C.S9.6	V	eAGO
C.S9.8	S	eAGO
N.H1.8	I	eAGO
N.H3.10	V	eAGO
N.H3.11	V	eAGO
N.H3.13	R	eAGO
N.H3.5	I	eAGO
N.H5.10	K	eAGO
N.H6.5	F	eAGO
N.H6.9	Y	eAGO
N.H7.12	T	eAGO
N.H7.8	M	eAGO
N.L1.12	G	eAGO
N.L1.9	G	eAGO
N.L10.1	G	eAGO
N.L10.2	R	eAGO
N.L17.2	H	eAGO
N.L17.8	R	eAGO
N.L20.3	L	eAGO
N.L22.2	E	eAGO
N.L22.3	V	eAGO
N.L25.1	G	eAGO
N.L26.4	M	eAGO
N.L4.1	P	eAGO
N.L6.1	D	eAGO
N.L6.2	G	eAGO
N.S1.3	I	eAGO
N.S1.5	L	eAGO
N.S10.2	L	eAGO
N.S11.10	S	eAGO
N.S11.2	E	eAGO
N.S11.4	W	eAGO
N.S11.6	G	eAGO
N.S12.1	M	eAGO
N.S12.7	V	eAGO
N.S12.8	S	eAGO
N.S14.2	Y	eAGO
N.S14.7	V	eAGO
N.S15.2	F	eAGO
N.S16.5	T	eAGO
N.S17.1	P	eAGO
N.S18.2	Y	eAGO
N.S18.3	L	eAGO
N.S19.3	I	eAGO
N.S21.3	V	eAGO
N.S21.5	G	eAGO
N.S21.6	R	eAGO
N.S21.7	V	eAGO
N.S3.2	I	eAGO
N.S3.7	V	eAGO
N.S4.2	F	eAGO
N.S5.3	Y	eAGO
N.S7.3	V	eAGO
N.S7.5	I	eAGO
N.S8.3	V	eAGO
N.S9.3	F	eAGO
C.H10.13	R	AGO
C.H10.14	A	AGO
C.H10.15	R	AGO
C.H10.17	H	AGO
C.H10.5	Y	AGO
C.H10.9	L	AGO
C.H2.2	V	AGO
C.H3.11	D	AGO
C.H5.11	K	AGO
C.H5.3	Q	AGO
C.H6.3	V	AGO
C.H7.5	M	AGO
C.H8.16	A	AGO
C.H8.17	C	AGO
C.H8.2	F	AGO
C.H8.6	L	AGO
C.L11.4	N	AGO
C.L13.1	P	AGO
C.L14.10	P	AGO
C.L14.2	P	AGO
C.L14.5	G	AGO
C.L15.2	D	AGO
C.L16.3	R	AGO
C.L16.6	I	AGO
C.L16.7	I	AGO
C.L18.4	S	AGO
C.L20.3	H	AGO
C.L20.4	H	AGO
C.L21.11	G	AGO
C.L22.6	H	AGO
C.L23.2	H	AGO
C.L23.4	G	AGO
C.L23.5	I	AGO
C.L23.9	S	AGO
C.L24.1	D	AGO
C.L25.11	S	AGO
C.L25.5	R	AGO
C.L25.7	T	AGO
C.L25.8	R	AGO
C.L3.14	F	AGO
C.L3.2	P	AGO
C.L3.5	G	AGO
C.L3.7	W	AGO
C.L4.1	F	AGO
C.L5.8	P	AGO
C.S12.3	T	AGO
C.S12.4	F	AGO
C.S6.4	C	AGO
C.S8.6	A	AGO
C.S8.9	T	AGO
C.S9.4	A	AGO
C.S9.5	V	AGO
N.H1.6	R	AGO
N.H2.11	G	AGO
N.H2.4	L	AGO
N.H3.8	L	AGO
N.H3.9	D	AGO
N.H5.13	K	AGO
N.H6.1	V	AGO
N.H7.10	K	AGO
N.H7.4	Q	AGO
N.H7.5	T	AGO
N.H7.9	I	AGO
N.H8.27	F	AGO
N.L1.5	R	AGO
N.L1.6	P	AGO
N.L12.2	G	AGO
N.L15.11	L	AGO
N.L16.2	L	AGO
N.L18.1	A	AGO
N.L20.5	Y	AGO
N.L20.6	P	AGO
N.L20.8	L	AGO
N.L21.1	G	AGO
N.L23.10	L	AGO
N.L23.3	G	AGO
N.L23.4	Q	AGO
N.L23.5	R	AGO
N.L23.9	K	AGO
N.L3.2	P	AGO
N.S10.3	G	AGO
N.S11.12	R	AGO
N.S11.9	Q	AGO
N.S12.11	A	AGO
N.S12.12	F	AGO
N.S12.4	N	AGO
N.S13.1	K	AGO
N.S17.2	C	AGO
N.S17.5	V	AGO
N.S18.4	P	AGO
N.S3.6	D	AGO
N.S3.9	I	AGO
N.S7.1	F	AGO
N.S7.11	V	AGO
N.S9.1	S	AGO
C.H10.13	L	PIWI
C.H10.14	V	PIWI
C.H10.15	G	PIWI
C.H10.18	L	PIWI
C.H10.2	A	PIWI
C.H10.4	C	PIWI
C.H10.5	Q	PIWI
C.H10.9	K	PIWI
C.H12.4	L	PIWI
C.H2.2	Y	PIWI
C.H2.6	L	PIWI
C.H3.1	D	PIWI
C.H3.8	K	PIWI
C.H5.11	Q	PIWI
C.H5.3	S	PIWI
C.H5.4	I	PIWI
C.H7.17	N	PIWI
C.H7.9	A	PIWI
C.L11.5	W	PIWI
C.L12.4.1	P	PIWI
C.L17.2	L	PIWI
C.L18.4	G	PIWI
C.L20.3	I	PIWI
C.L20.4	N	PIWI
C.L21.13	P	PIWI
C.L21.15	P	PIWI
C.L23.2	Q	PIWI
C.L23.4	V	PIWI
C.L23.9	V	PIWI
C.L25.11	R	PIWI
C.L25.4	Y	PIWI
C.L25.5	N	PIWI
C.L25.6	W	PIWI
C.L25.8	G	PIWI
C.L28.5	L	PIWI
C.L3.5	W	PIWI
C.L5.9	P	PIWI
C.L6.1	L	PIWI
C.S10.2	F	PIWI
C.S11.4	I	PIWI
C.S13.1	F	PIWI
C.S14.2	V	PIWI
C.S15.5	V	PIWI
C.S16.1	T	PIWI
C.S8.3	V	PIWI
C.S8.6	I	PIWI
C.S9.4	G	PIWI
C.S9.5	F	PIWI
C.S9.7	A	PIWI
N.H1.5	R	PIWI
N.H1.9	L	PIWI
N.H3.14	R	PIWI
N.H3.16	L	PIWI
N.H3.19	L	PIWI
N.H3.20	L	PIWI
N.H3.6	Q	PIWI
N.H3.9	N	PIWI
N.H4.1	T	PIWI
N.H4.6	L	PIWI
N.H6.1	Y	PIWI
N.H6.3	D	PIWI
N.H7.1	N	PIWI
N.H7.13	R	PIWI
N.H7.5	M	PIWI
N.H7.6	K	PIWI
N.H8.12	F	PIWI
N.H8.16	L	PIWI
N.H8.24	L	PIWI
N.H8.27	W	PIWI
N.L13.2	E	PIWI
N.L14.2	E	PIWI
N.L17.6	N	PIWI
N.L17.7	N	PIWI
N.L20.5	D	PIWI
N.L20.8	Q	PIWI
N.L21.3	K	PIWI
N.L22.1	P	PIWI
N.L23.1	T	PIWI
N.S11.1	L	PIWI
N.S11.5	P	PIWI
N.S11.9	T	PIWI
N.S12.10	K	PIWI
N.S12.11	V	PIWI
N.S12.12	L	PIWI
N.S12.13	R	PIWI
N.S13.3	L	PIWI
N.S13.4	T	PIWI
N.S14.1	T	PIWI
N.S14.5	D	PIWI
N.S14.6	D	PIWI
N.S16.1	G	PIWI
N.S16.4	I	PIWI
N.S17.2	L	PIWI
N.S18.1	I	PIWI
N.S18.4	I	PIWI
N.S3.9	F	PIWI
C.H10.2	P	fAGO
C.H10.4	V	fAGO
C.H5.4	Y	fAGO
C.L21.15	P	fAGO
C.L21.8	D	fAGO
C.L25.6	A	fAGO
C.L3.8	N	fAGO
C.L7.3	P	fAGO
C.S13.1	F	fAGO
C.S13.3	P	fAGO
C.S14.2	V	fAGO
C.S8.1	T	fAGO
C.S8.3	V	fAGO
N.H2.7	Y	fAGO
N.H8.16	L	fAGO
N.H8.24	L	fAGO
N.S11.1	L	fAGO
N.S12.13	Y	fAGO
N.S5.4	S	fAGO
C.H10.12	F	plAGO
C.H10.2	P	plAGO
C.H10.4	A	plAGO
C.H12.4	V	plAGO
C.H2.6	L	plAGO
C.H5.4	Y	plAGO
C.H6.1	P	plAGO
C.H7.1	D	plAGO
C.H7.9	L	plAGO
C.L1.2	P	plAGO
C.L17.2	K	plAGO
C.L21.13	I	plAGO
C.L21.15	P	plAGO
C.L21.8	D	plAGO
C.L21.9	R	plAGO
C.L23.3	A	plAGO
C.L24.4	F	plAGO
C.L25.2	T	plAGO
C.L25.6	C	plAGO
C.L26.11	S	plAGO
C.L27.2	L	plAGO
C.L3.11	N	plAGO
C.L3.8	N	plAGO
C.L5.2	M	plAGO
C.L6.4	P	plAGO
C.L8.4	N	plAGO
C.L9.2	L	plAGO
C.S12.8	Q	plAGO
C.S13.1	L	plAGO
C.S14.2	V	plAGO
C.S16.1	A	plAGO
C.S16.4	H	plAGO
C.S8.3	I	plAGO
C.S9.7	A	plAGO
N.H1.12	L	plAGO
N.H1.4	V	plAGO
N.H1.9	M	plAGO
N.H2.8	L	plAGO
N.H3.1	P	plAGO
N.H3.4	A	plAGO
N.H3.6	Q	plAGO
N.H4.1	P	plAGO
N.H4.6	V	plAGO
N.H5.11	A	plAGO
N.L13.2	Q	plAGO
N.L13.4	G	plAGO
N.L15.2	R	plAGO
N.L15.3	D	plAGO
N.L17.4	G	plAGO
N.L18.4	L	plAGO
N.L21.5	R	plAGO
N.L23.1	V	plAGO
N.L23.8	K	plAGO
N.L6.3	R	plAGO
N.L6.4	K	plAGO
N.L7.5	P	plAGO
N.L8.1	V	plAGO
N.L8.10	R	plAGO
N.S1.7	A	plAGO
N.S11.13	P	plAGO
N.S12.13	I	plAGO
N.S12.2	S	plAGO
N.S13.3	E	plAGO
N.S13.4	V	plAGO
N.S14.1	K	plAGO
N.S14.6	G	plAGO
N.S2.1	H	plAGO
N.S7.6	K	plAGO
C.H1.11	Q	mAGO
C.H1.15	I	mAGO
C.H1.16	S	mAGO
C.H1.18	D	mAGO
C.H1.19	A	mAGO
C.H1.2	E	mAGO
C.H1.5	L	mAGO
C.H10.12	F	mAGO
C.H10.16	Y	mAGO
C.H10.18	L	mAGO
C.H10.2	A	mAGO
C.H10.4	A	mAGO
C.H11.8	A	mAGO
C.H11.9	V	mAGO
C.H12.1	H	mAGO
C.H2.10	K	mAGO
C.H2.3	E	mAGO
C.H2.4	P	mAGO
C.H2.5	M	mAGO
C.H2.6	F	mAGO
C.H2.9	L	mAGO
C.H3.1	P	mAGO
C.H3.10	G	mAGO
C.H3.2	V	mAGO
C.H3.4	A	mAGO
C.H3.5	E	mAGO
C.H3.8	R	mAGO
C.H3.9	V	mAGO
C.H4.3	N	mAGO
C.H5.14	V	mAGO
C.H5.2	P	mAGO
C.H5.4	T	mAGO
C.H5.5	L	mAGO
C.H5.9	C	mAGO
C.H6.1	P	mAGO
C.H6.4	F	mAGO
C.H7.14	Y	mAGO
C.H7.17	T	mAGO
C.H7.8	E	mAGO
C.H7.9	L	mAGO
C.H8.12	A	mAGO
C.H8.21	E	mAGO
C.H9.11	Q	mAGO
C.H9.4	E	mAGO
C.L10.1	T	mAGO
C.L11.3	I	mAGO
C.L12.2	P	mAGO
C.L12.5	R	mAGO
C.L14.3	P	mAGO
C.L14.4	A	mAGO
C.L14.6	D	mAGO
C.L14.9	K	mAGO
C.L15.1	M	mAGO
C.L15.3	A	mAGO
C.L15.4	H	mAGO
C.L15.5	P	mAGO
C.L15.6	S	mAGO
C.L17.2	K	mAGO
C.L2.2	G	mAGO
C.L2.3	G	mAGO
C.L2.4	R	mAGO
C.L21.13	I	mAGO
C.L21.14	P	mAGO
C.L21.2	D	mAGO
C.L21.8	G	mAGO
C.L22.9	E	mAGO
C.L24.2	N	mAGO
C.L25.2	T	mAGO
C.L25.4	V	mAGO
C.L25.6	C	mAGO
C.L26.1	V	mAGO
C.L26.10	G	mAGO
C.L26.11	S	mAGO
C.L26.14	S	mAGO
C.L26.6	D	mAGO
C.L26.7	S	mAGO
C.L26.9	E	mAGO
C.L28.5	A	mAGO
C.L3.10	R	mAGO
C.L3.11	G	mAGO
C.L3.12	K	mAGO
C.L3.13	Q	mAGO
C.L3.17	G	mAGO
C.L3.18	I	mAGO
C.L3.19	E	mAGO
C.L3.6	V	mAGO
C.L3.8	D	mAGO
C.L4.2	A	mAGO
C.L4.4	Q	mAGO
C.L5.2	M	mAGO
C.L5.3	P	mAGO
C.L5.6	G	mAGO
C.L5.7	Q	mAGO
C.L5.9	C	mAGO
C.L6.1	A	mAGO
C.L6.3	G	mAGO
C.L6.5	D	mAGO
C.L8.2	G	mAGO
C.L8.3	K	mAGO
C.L8.4	T	mAGO
C.S10.4	T	mAGO
C.S10.6	R	mAGO
C.S10.7	V	mAGO
C.S12.1	G	mAGO
C.S12.8	Q	mAGO
C.S13.1	L	mAGO
C.S14.2	T	mAGO
C.S15.5	C	mAGO
C.S16.1	S	mAGO
C.S16.4	H	mAGO
C.S16.7	W	mAGO
C.S2.2	A	mAGO
C.S3.2	A	mAGO
C.S3.5	C	mAGO
C.S4.1	F	mAGO
C.S4.2	C	mAGO
C.S4.3	K	mAGO
C.S4.4	Y	mAGO
C.S5.4	V	mAGO
C.S6.1	A	mAGO
C.S6.6	Q	mAGO
C.S7.1	I	mAGO
C.S8.1	V	mAGO
C.S8.3	F	mAGO
N.H1.1	P	mAGO
N.H1.12	M	mAGO
N.H1.13	V	mAGO
N.H1.2	R	mAGO
N.H1.4	V	mAGO
N.H1.5	N	mAGO
N.H1.7	E	mAGO
N.H1.9	I	mAGO
N.H2.7	A	mAGO
N.H2.8	L	mAGO
N.H3.1	P	mAGO
N.H3.14	H	mAGO
N.H3.15	L	mAGO
N.H3.16	P	mAGO
N.H3.17	S	mAGO
N.H3.20	Y	mAGO
N.H3.7	A	mAGO
N.H4.10	L	mAGO
N.H4.3	I	mAGO
N.H4.5	F	mAGO
N.H4.8	E	mAGO
N.H4.9	V	mAGO
N.H5.11	E	mAGO
N.H5.2	D	mAGO
N.H5.4	Q	mAGO
N.H5.5	R	mAGO
N.H5.6	V	mAGO
N.H5.7	K	mAGO
N.H5.8	F	mAGO
N.H5.9	T	mAGO
N.H6.2	A	mAGO
N.H7.1	T	mAGO
N.H7.11	A	mAGO
N.H7.13	A	mAGO
N.H7.2	D	mAGO
N.H7.6	S	mAGO
N.H7.7	T	mAGO
N.H8.1	S	mAGO
N.H8.12	L	mAGO
N.H8.16	A	mAGO
N.H8.18	F	mAGO
N.H8.21	D	mAGO
N.H8.3	P	mAGO
N.H8.6	E	mAGO
N.H8.8	E	mAGO
N.L1.3	P	mAGO
N.L11.2	P	mAGO
N.L12.1	G	mAGO
N.L13.1	S	mAGO
N.L13.3	W	mAGO
N.L13.4	K	mAGO
N.L17.1	T	mAGO
N.L17.3	C	mAGO
N.L17.4	G	mAGO
N.L17.6	M	mAGO
N.L18.4	Q	mAGO
N.L19.4	G	mAGO
N.L19.5	Q	mAGO
N.L21.2	Q	mAGO
N.L21.3	E	mAGO
N.L21.5	K	mAGO
N.L21.6	H	mAGO
N.L23.1	V	mAGO
N.L23.6	C	mAGO
N.L23.7	I	mAGO
N.L23.8	K	mAGO
N.L24.1	R	mAGO
N.L4.3	K	mAGO
N.L4.4	C	mAGO
N.L5.10	P	mAGO
N.L5.5	F	mAGO
N.L7.5	P	mAGO
N.L7.6	I	mAGO
N.L8.1	V	mAGO
N.L8.10	R	mAGO
N.L8.2	T	mAGO
N.L8.3	L	mAGO
N.L8.4	P	mAGO
N.L8.5	G	mAGO
N.N.23	F	mAGO
N.S1.7	A	mAGO
N.S11.1	R	mAGO
N.S11.13	P	mAGO
N.S11.5	F	mAGO
N.S11.8	H	mAGO
N.S12.10	T	mAGO
N.S12.13	Y	mAGO
N.S12.2	M	mAGO
N.S12.9	A	mAGO
N.S13.3	E	mAGO
N.S13.4	I	mAGO
N.S14.1	K	mAGO
N.S14.10	R	mAGO
N.S14.11	P	mAGO
N.S14.3	R	mAGO
N.S14.5	C	mAGO
N.S14.6	N	mAGO
N.S14.8	T	mAGO
N.S14.9	R	mAGO
N.S15.3	P	mAGO
N.S15.4	L	mAGO
N.S15.5	Q	mAGO
N.S16.1	T	mAGO
N.S16.3	E	mAGO
N.S16.4	C	mAGO
N.S17.4	Q	mAGO
N.S18.1	T	mAGO
N.S19.2	N	mAGO
N.S3.4	H	mAGO
N.S4.1	V	mAGO
N.S5.1	N	mAGO
N.S6.5	E	mAGO
N.S7.12	S	mAGO
N.S8.1	T	mAGO
N.S8.2	P	mAGO
C.H1.13	R	vAGO
C.H1.14	K	vAGO
C.H1.6	K	vAGO
C.H1.9	T	vAGO
C.H2.1	S	vAGO
C.H2.13	Y	vAGO
C.H2.8	H	vAGO
C.H3.12	T	vAGO
C.H6.5	Q	vAGO
C.H6.6	Q	vAGO
C.H7.1	D	vAGO
C.H7.11	I	vAGO
C.H7.12	Q	vAGO
C.H7.15	K	vAGO
C.H7.16	S	vAGO
C.H7.18	R	vAGO
C.H7.7	R	vAGO
C.H8.18	I	vAGO
C.H8.4	Q	vAGO
C.L11.5	N	vAGO
C.L14.7	G	vAGO
C.L14.8	K	vAGO
C.L16.4	Q	vAGO
C.L17.1	F	vAGO
C.L17.4	T	vAGO
C.L21.5	E	vAGO
C.L21.6	R	vAGO
C.L3.1	T	vAGO
C.L3.21	K	vAGO
C.L3.22	V	vAGO
C.L4.6	Q	vAGO
C.L4.7	C	vAGO
C.L5.5	Q	vAGO
C.L6.2	Q	vAGO
C.L6.4	A	vAGO
C.L7.2	G	vAGO
C.L7.3	L	vAGO
C.L9.2	L	vAGO
C.S10.2	C	vAGO
C.S13.3	C	vAGO
C.S2.1	I	vAGO
C.S9.7	G	vAGO
N.H1.15	H	vAGO
N.H1.16	F	vAGO
N.H1.3	R	vAGO
N.H3.18	M	vAGO
N.H3.19	R	vAGO
N.H4.1	P	vAGO
N.H4.11	D	vAGO
N.H4.7	C	vAGO
N.H5.1	T	vAGO
N.H5.3	S	vAGO
N.H6.3	Q	vAGO
N.H7.3	N	vAGO
N.H8.10	S	vAGO
N.H8.2	A	vAGO
N.H8.22	P	vAGO
N.H8.23	Y	vAGO
N.H8.26	E	vAGO
N.H8.4	D	vAGO
N.H8.7	E	vAGO
N.L1.10	T	vAGO
N.L14.2	A	vAGO
N.L14.3	Q	vAGO
N.L17.7	K	vAGO
N.L18.2	S	vAGO
N.L19.2	E	vAGO
N.L20.1	L	vAGO
N.L20.7	H	vAGO
N.L21.4	Q	vAGO
N.L22.1	L	vAGO
N.L23.2	A	vAGO
N.L3.1	I	vAGO
N.L3.3	K	vAGO
N.L5.1	K	vAGO
N.L5.4	I	vAGO
N.L5.6	G	vAGO
N.L5.7	D	vAGO
N.L5.8	R	vAGO
N.L8.6	E	vAGO
N.L8.7	G	vAGO
N.L8.8	K	vAGO
N.L8.9	D	vAGO
N.S10.1	P	vAGO
N.S15.1	T	vAGO
N.S3.1	D	vAGO
N.S3.10	K	vAGO
N.S3.8	D	vAGO
N.S5.4	T	vAGO
N.S7.2	K	vAGO
